# Simple sequence repeats power *Staphylococcus aureus* adaptation

**DOI:** 10.1101/2025.07.08.663602

**Authors:** Romain Guérillot, Ashleigh Hayes, Abderrahman Hachani, Stefano G. Giulieri, Liam Donovan, Louise M. Judd, Liam K. Sharkey, Anders Gonçalves da Silva, Torsten Seemann, Timothy P. Stinear, Benjamin P. Howden

## Abstract

Understanding *Staphylococcus aureus* adaptation is foundational for addressing the challenges posed by this pathogen. Using evolutionary convergence analysis on 7099 *S. aureus* genomes we uncovered frequent, reversible loss-of-function (LoF) mutations caused by simple sequence repeats (SSRs). Functional assays showed SSRs are potent, length-dependent switches that activate and deactivate genes, a mechanism exemplified by frequent LoF mutations in *mutL* (DNA mismatch repair) that causes a hypermutator phenotype. Analysis of over 600 episodes of human *S. aureus* colonisation and infection confirmed laboratory findings and showed that *mutL* SSR hypermutability behaves like a phase-variable evolutionary capacitor that unlocks subsequent adaptive SSR variations. We also experimentally demonstrate that SSRs facilitate foreign DNA uptake (*hsdR* restriction endonuclease) and lead to gentamicin-resistant small colony variants that are known to cause persistent infections *(menF* menadione biosynthesis). Furthermore, the phenomenon is widespread, with 27 of 29 diverse human microbiome samples harbouring *S. aureus* with distinct SSR subpopulations, indicative of niche-specific adaptations. Thus, SSRs are potent reservoirs of previously unrecognized *S. aureus* genetic heterogeneity that confer rapid adaptive capacity, including in antigens targeted by past vaccine trials. A deeper understanding of SSR evolutionary trajectories has the potential to improve treatments and to anticipate *S. aureus* responses to new therapies.
