## Supplementary material for "Simple sequence repeats power *Staphylococcus aureus* adaptation": Table 1

### Sheet: Sheet1
Gene	CMAS	P	Product	Role	Predicted Pathoadaptation	SSR	Frameshift Mutation	Therapeutic target	Therapeutic type
agrA	9.84595	0.000231455	Accessory gene regulator protein A	Quorum sensing Transcription regulation	Intracellular persistence Biofilm, Antimicrobial resistance, Virulence	(A)7	I238fs	yes	- Vaccine - Probiotic - Bioactive compound
arlS	5.62127	0.00288472	Sensor histidine kinase protein	Transcription regulation	Virulence Host cell interaction	(T)7	D265fs
atpA	3.67133	0.00881788	ATP synthase subunit alpha	ATP synthesis	Persisters cells generation	(T)7	S497fs
capA	7.10065	0.0011855	Capsular biosynthesis protein Cap5A	Capsule	Host cell interaction Immune evasion	(A)7	N17fs	yes	- Vaccine - Monoclonal Antibody
capC	3.78876	0.00828723	Capsular biosynthesis protein Cap5C	Capsule	Host cell interaction Immune evasion	(A)7	I237fs	yes	- Vaccine - Monoclonal Antibody
crtP	4.492	0.00547025	Phytoene dehydrogenase	Staphyloxanthin production	Host cell interaction	(T)7	N428fs	yes	- Bioactive compound
eap/map	5.1324	0.00377667	Cell surface protein	Adhesin	Host cell interaction Immune evasion	(T)9	N583fs	yes	- Vaccine
essB	3.62933	0.00908886	Secretion system component EssB	Type VII secretion system	Interspecies competition Host cell interaction	(A)7	K444fs	yes	- Vaccine
fhuD2	4.31557	0.00610816	Hydroxamate siderophore binding lipoprotein	Iron transport	Immune evasion	(T)7	N25fs	yes	- Vaccine
graX	3.97266	0.0073106	Auxiliary protein GraX	Transcription regulation	Antimicrobial resistance AMP resistance	(A)7	V109fs
hssR	5.96	0.0024	DNA-binding heme response regulator	Transcription regulation	Host cell interaction	(A)7	K203fs
icaC	9.18522	0.000366941	Intercellular adhesion protein C	Polysaccharide intercellular adhesin biosynthesis	Biofilm formation Immune evasion	(TTTA)3	L287fs	yes	- Vaccine
lytH	5.87263	0.00246133	N-acetylmuramoyl-L-alanine amidase	N-acetylmuramoyl-l-alanine amidase	High level methicillin resistance	(T)7	I4fs
rbf	7.81593	0.000745173	AraC family transcriptional regulator	Transcription regulation	Biofilm formation	(AT)5	I51fs
ribA	7.23233	0.00110647	Vitamin B2 biosynthesis protein	Vitamin B2 biosynthesis	Abolish MAIT cells recognition	(T)7	I387fs
sarA	5.64487	0.00282827	Accessory regulator A	Transcription regulation	Virulence Host cell interaction	(T)6	R84fs
tcaA	4.37522	0.00586542	Teicoplanin resistance associated membrane protein	Cell wall	Antimicrobial resistance Adaptation to bacteremia AMP resistance	(T)7	G390fs
