## Supplementary material for "Simple sequence repeats power *Staphylococcus aureus* adaptation": Supp. Table 2

### Sheet: Sheet 1
CMAS	MUT_POS	adaptation	MUT_annotation	>99%_prediction_interval	P	AUREOWIKI_pan.gene.symbol	MUT_PRODUCT	MUT_IS_SSR_indel	MUT_REF	MUT_ALT
9.18522	2835540	biofilm (SSR)	L287fs	yes	0.000366941	icaC	Polysaccharide intercellular adhesin (PIA) biosynthesis protein IcaC	yes	CTTTATTTATTTAT	CTTTATTTATTTATTTAT
9.18522	2835540	biofilm (SSR)	L287fs	yes	0.000366941	icaC	Polysaccharide intercellular adhesin (PIA) biosynthesis protein IcaC	yes	CTTTATTTATTTAT	CTTTATTTATTTATTTATTTAT
9.18522	2835540	biofilm (SSR)	L287fs	yes	0.000366941	icaC	Polysaccharide intercellular adhesin (PIA) biosynthesis protein IcaC	yes	CTTTATTTATTTAT	CTTTATTTAT
9.18522	2835540	biofilm (SSR)	L287fs	yes	0.000366941	icaC	Polysaccharide intercellular adhesin (PIA) biosynthesis protein IcaC	yes	CTTTATTTATTTAT	CTTTATTTATTTATTTATTTATTTAT
13.0867	6739	fluoroquinolones	S84L	yes	2.3e-05	gyrA	DNA gyrase subunit A (EC 5.99.1.3)	no	C	T
13.0867	6739	fluoroquinolones	SS84LP	yes	2.3e-05	gyrA	DNA gyrase subunit A (EC 5.99.1.3)	no	CAT	TAC
4.68235	6750	fluoroquinolones	E88K	yes	0.0049904	gyrA	DNA gyrase subunit A (EC 5.99.1.3)	no	G	A
4.68235	6750	fluoroquinolones	E88Q	yes	0.0049904	gyrA	DNA gyrase subunit A (EC 5.99.1.3)	no	G	C
9.84392	1392988	fluoroquinolones	D434N	yes	0.000237101	parE	Topoisomerase IV subunit B (EC 5.99.1.-)	no	G	A
9.84392	1392988	fluoroquinolones	D434H	yes	0.000237101	parE	Topoisomerase IV subunit B (EC 5.99.1.-)	no	G	C
7.29884	1393447	fluoroquinolones	P587S	yes	0.00105566	parE	Topoisomerase IV subunit B (EC 5.99.1.-)	no	C	T
7.29884	1393447	fluoroquinolones	P587T	yes	0.00105566	parE	Topoisomerase IV subunit B (EC 5.99.1.-)	no	C	A
16.6651	1393924	fluoroquinolones	F80S	yes	0	parC	Topoisomerase IV subunit A (EC 5.99.1.-)	no	T	C
16.6651	1393924	fluoroquinolones	F80Y	yes	0	parC	Topoisomerase IV subunit A (EC 5.99.1.-)	no	T	A
16.6651	1393924	fluoroquinolones	FS80SS	yes	0	parC	Topoisomerase IV subunit A (EC 5.99.1.-)	no	TCTCA	CCTCG
16.6651	1393924	fluoroquinolones	FS80YS	yes	0	parC	Topoisomerase IV subunit A (EC 5.99.1.-)	no	TCTCA	ACTCG
16.6651	1393924	fluoroquinolones	FS80YP	yes	0	parC	Topoisomerase IV subunit A (EC 5.99.1.-)	no	TCT	ACC
5.27223	1393935	fluoroquinolones	E84K	yes	0.00347748	parC	Topoisomerase IV subunit A (EC 5.99.1.-)	no	G	A
5.27223	1393935	fluoroquinolones	E84Q	yes	0.00347748	parC	Topoisomerase IV subunit A (EC 5.99.1.-)	no	G	C
5.62579	390716	fosfomycin	A100V	yes	0.00286779	glpT	Glycerol-3-phosphate transporter	no	G	A
5.62579	390716	fosfomycin	A100fs	yes	0.00286779	glpT	Glycerol-3-phosphate transporter	no	GCT	GT
5.21606	600739	fusidic acid	V90I	yes	0.00360167	fusA	Translation elongation factor G	no	G	A
7.66938	601852	fusidic acid	L461K	yes	0.000812916	fusA	Translation elongation factor G	no	TT	AA
4.60273	601853	fusidic acid	L461S	yes	0.00521621	fusA	Translation elongation factor G	no	T	C
4.37522	2480661	glycopeptides (SSR)	G390fs	yes	0.00586542	tcaA	Teicoplanin resistance associated membrane protein TcaA	yes	CTTTTTTTA	CTTTTTTA
4.37522	2480661	glycopeptides (SSR)	G390fs	yes	0.00586542	tcaA	Teicoplanin resistance associated membrane protein TcaA	yes	CTTTTTTTA	CTTTTTTTTA
4.37522	2480661	glycopeptides (SSR)	G390fs	yes	0.00586542	tcaA	Teicoplanin resistance associated membrane protein TcaA	yes	CTTTTTTTA	CTTTCTTA
11.6821	1208357	mupirocin	V588F	yes	7.33883e-05	ileS	Isoleucyl-tRNA synthetase (EC 6.1.1.5)	no	G	T
4.63353	593029	rifampicin	A477D/V/G	yes	0.00514282	rpoB	DNA-directed RNA polymerase beta subunit (EC 2.7.7.6)	no	C	A
4.63353	593029	rifampicin	A477D/V/G	yes	0.00514282	rpoB	DNA-directed RNA polymerase beta subunit (EC 2.7.7.6)	no	C	T
4.63353	593029	rifampicin	A477D/V/G	yes	0.00514282	rpoB	DNA-directed RNA polymerase beta subunit (EC 2.7.7.6)	no	C	G
16.3404	593040	rifampicin	H481N/Y/D	yes	5.64525e-06	rpoB	DNA-directed RNA polymerase beta subunit (EC 2.7.7.6)	no	C	A
16.3404	593040	rifampicin	H481N/Y/D	yes	5.64525e-06	rpoB	DNA-directed RNA polymerase beta subunit (EC 2.7.7.6)	no	C	T
16.3404	593040	rifampicin	H481N/Y/D	yes	5.64525e-06	rpoB	DNA-directed RNA polymerase beta subunit (EC 2.7.7.6)	no	C	G
5.1324	2088564	host-interaction (SSR)	N583fs	yes	0.00377667	map	Extracellular adherence protein of broad specificity Eap/Map	yes	ATTTTTTTTTG	ATTTTTTTTTTG
5.1324	2088564	host-interaction (SSR)	N583fs	yes	0.00377667	map	Extracellular adherence protein of broad specificity Eap/Map	yes	ATTTTTTTTTG	ATTTTTTTTG
5.1324	2088564	host-interaction (SSR)	N583fs	yes	0.00377667	map	Extracellular adherence protein of broad specificity Eap/Map	yes	ATTTTTTTTTG	ATTTTTTTTTTTG
5.1324	2088564	host-interaction (SSR)	N583fs	yes	0.00377667	map	Extracellular adherence protein of broad specificity Eap/Map	yes	ATTTTTTTTTG	ATTTTTTTG
5.61777	2376907	tigecycline	K57M	yes	0.0029073	rpsJ	SSU ribosomal protein S10p (S20e)	no	T	A
5.61777	2376907	tigecycline	K57R	yes	0.0029073	rpsJ	SSU ribosomal protein S10p (S20e)	no	T	C
4.65943	1020279	triclosan	A198G	yes	0.00506379	fabI	Enoyl-[acyl-carrier-protein] reductase [NADH] (EC 1.3.1.9)	no	C	G
5.1101	1470433	trimethoprim	F99Y	yes	0.00383313	folA	Dihydrofolate reductase (EC 1.5.1.3)	no	A	T
9.84595	2155899	virulence (SSR)	I238fs	yes	0.000231455	agrA	Accessory gene regulator protein A	yes	TAAAAAAAT	TAAAAAAT
9.84595	2155899	virulence (SSR)	I238fs	yes	0.000231455	agrA	Accessory gene regulator protein A	yes	TAAAAAAAT	TAAAAAAAAT
9.84595	2155899	virulence (SSR)	I238fs	yes	0.000231455	agrA	Accessory gene regulator protein A	yes	TAAAAAAAT	TAAAAAT
