## Supplementary material for "Simple sequence repeats power *Staphylococcus aureus* adaptation": Supp. Table 4

### Sheet: Daptomycin serial exposure
Isolate	Genome position	Type of mutation	Reference	Change	Evidence	Sequence type	Strand	Gene nucleotide position	Amino acid position	Effect	Locus tag	Gene	Gene product	SSR sequence change
mutL-N343FS 1	26224	Deletion	GAAC	G	G:179 GAAC:0	CDS	+	1111/1827	371/608	conservative_inframe_deletion c.1111_1113delCAA p.Gln371del	SaBPH2986_chr_00023	walK	Sensor protein kinase WalK
	212307	Deletion	AT	A	A:115 AT:0	CDS	-	353/774	118/257	frameshift_variant c.353delA p.Asn118fs	SaBPH2986_chr_00180		putative lipoprotein	YES
														8T -> 7T
	541336	SNP	A	G	G:85 A:0
	563104	SNP	C	T	T:321 C:1	CDS	+	3245/3552	1082/1183	missense_variant c.3245C>T p.Ala1082Val	SaBPH2986_chr_00521	rpoB	DNA-directed RNA polymerase subunit beta
	671262	Insertion	C	CT	CT:189 C:0	CDS	+	1474/2403	492/800	frameshift_variant c.1473dupT p.Val492fs	SaBPH2986_chr_00627	mrpA	Na(+)/H(+) antiporter subunit A	YES
														6T -> 7T
	680521	SNP	T	C	C:195 T:0	CDS	-	415/837	139/278	missense_variant c.415A>G p.Ile139Val	SaBPH2986_chr_00637	mntB	Manganese transport system membrane protein MntB
	683304	SNP	T	C	C:30 T:0
	880128	Deletion	CG	C	C:59 CG:0									YES
														5G -> 4G
	1341643	Deletion	CA	C	C:60 CA:0	CDS	+	1028/2010	343/669	frameshift_variant c.1028delA p.Asn343fs	SaBPH2986_chr_01310	mutL	DNA mismatch repair protein MutL
	1414100	SNP	C	T	T:91 C:0	CDS	+	1304/2523	435/840	missense_variant c.1304C>T p.Ala435Val	SaBPH2986_chr_01380	mprF	Phosphatidylglycerol lysyltransferase
	1420632	SNP	C	T	T:83 C:0	CDS	+	406/1032	136/343	missense_variant c.406C>T p.His136Tyr	SaBPH2986_chr_01386	ysdC_1	Putative aminopeptidase YsdC
	1818595	SNP	G	A	A:214 G:0	CDS	-	121/1122	41/373	stop_gained c.121C>T p.Gln41*	SaBPH2986_chr_01783	citZ	Citrate synthase 2
	1864960	Deletion	AT	A	A:35 AT:0	misc_RNA	+			intragenic_variant n.1864961delT	SaBPH2986_chr_01823		RsaB	YES
														9T -> 8T
	1933074	SNP	A	G	G:247 A:0	CDS	-	144/1194	48/397	synonymous_variant c.144T>C p.Val48Val	SaBPH2986_chr_01886	metK	S-adenosylmethionine synthase
	2036201	Insertion	C	CT	CT:35 C:0	CDS	-	115/810	39/269	frameshift_variant c.115dupA p.Ser39fs	SaBPH2986_chr_02014	mgt	Monofunctional glycosyltransferase	YES
														7T -> 8T
	2226318	SNP	C	T	T:35 C:0	CDS	+	68/1485	23/494	missense_variant c.68C>T p.Ala23Val	SaBPH2986_chr_02223	cls_2	Cardiolipin synthase
	2873790	SNP	C	A	A:118 C:0
mutL-N343FS 2	1341643	Deletion	CA	C	C:51 CA:1	CDS	+	1028/2010	343/669	frameshift_variant c.1028delA p.Asn343fs	SaBPH2986_chr_01310	mutL	DNA mismatch repair protein MutL
	1413852	SNP	T	A	A:35 T:0	CDS	+	1056/2523	352/840	missense_variant c.1056T>A p.Asn352Lys	SaBPH2986_chr_01380	mprF	Phosphatidylglycerol lysyltransferase
mutL-N343FS 3	212307	Deletion	AT	A	A:119 AT:0	CDS	-	353/774	118/257	frameshift_variant c.353delA p.Asn118fs	SaBPH2986_chr_00180		putative lipoprotein	YES
														8T -> 7T
	690611	SNP	G	T	T:31 G:0
	891435	SNP	A	G	G:316 A:0	CDS	-	765/1050	255/349	synonymous_variant c.765T>C p.Arg255Arg	SaBPH2986_chr_00852	Int-Tn_2	Transposase from transposon Tn916
	898026	SNP	C	T	T:451 C:0	CDS	+	359/624	120/207	missense_variant c.359C>T p.Ala120Val	SaBPH2986_chr_00868		hypothetical protein
	998523	Deletion	CA	C	C:21 CA:0	CDS	+	729/1146	243/381	frameshift_variant c.729delA p.Lys243fs	SaBPH2986_chr_00981	leuA_1	2-isopropylmalate synthase	YES
														7A -> 6A
	1341643	Deletion	CA	C	C:48 CA:1	CDS	+	1028/2010	343/669	frameshift_variant c.1028delA p.Asn343fs	SaBPH2986_chr_01310	mutL	DNA mismatch repair protein MutL
	1456111	SNP	T	C	C:226 T:0	CDS	+	979/1266	327/421	missense_variant c.979T>C p.Tyr327His	SaBPH2986_chr_01422	lysA	Diaminopimelate decarboxylase
	1990499	Insertion	C	CA	CA:134 C:0	CDS	+	804/963	268/320	frameshift_variant c.803dupA p.Asn268fs	SaBPH2986_chr_01948	prsA	Foldase protein PrsA	YES
														7A -> 8A
	2033987	SNP	A	T	T:74 A:0	CDS	-	135/1518	45/505	stop_gained c.135T>A p.Tyr45*	SaBPH2986_chr_02011	tagH_2	Teichoic acids export ATP-binding protein TagH
	2045552	SNP	T	C	C:73 T:0	CDS	-	491/702	164/233	missense_variant c.491A>G p.His164Arg	SaBPH2986_chr_02026		hypothetical protein
	2364438	SNP	G	A	A:164 G:0
	2421915	SNP	T	C	C:227 T:0	CDS	-	843/906	281/301	synonymous_variant c.843A>G p.Pro281Pro	SaBPH2986_chr_02434		Urea transporter
	2427103	SNP	G	A	A:298 G:0	CDS	+	489/615	163/204	missense_variant c.489G>A p.Met163Ile	SaBPH2986_chr_02441	ureG	Urease accessory protein UreG
Wild type 1	262741	SNP	C	T	T:26 C:0
	953639	Insertion	G	GCATT	GCATT:178 G:2	CDS	+	327/1209	109/402	frameshift_variant c.323_326dupCATT p.Leu109fs	SaBPH2986_chr_00946		NADH dehydrogenase-like protein
Wild type 2	1413852	SNP	T	G	G:50 T:0	CDS	+	1056/2523	352/840	missense_variant c.1056T>G p.Asn352Lys	SaBPH2986_chr_01380	mprF	Phosphatidylglycerol lysyltransferase
Wild type 3	1762065	SNP	C	T	T:109 C:9	CDS	-	3/519	1/172	initiator_codon_variant c.3G>A p.Met1?	SaBPH2986_chr_01728	apt	Adenine phosphoribosyltransferase

### Sheet: Vancomycin serial exposure
Isolate	Genome position	Type of mutation	Reference	Alteration	Evidence	Sequence type	Strand	Gene nucleotide position	Amino acid position	Effect	Locus tag	Gene	Gene product	SSR sequence change
mutL-N343FS 1	1341643	Deletion	CA	C	C:44 CA:0	CDS	+	1028/2010	343/669	frameshift_variant c.1028delA p.Asn343fs	SaBPH2986_chr_01310	mutL	DNA mismatch repair protein MutL
	2038467	SNP	G	A	A:229 G:0	CDS	+	780/1152	260/383	synonymous_variant c.780G>A p.Leu260Leu	SaBPH2986_chr_02017	queE_2	7-carboxy-7-deazaguanine synthase
	2819887	SNP	G	A	A:187 G:0	CDS	-	1235/1509	412/502	missense_variant c.1235C>T p.Ala412Val	SaBPH2986_chr_02809	gtf1	Glycosyltransferase Gtf1
mutL-N343FS 2	26167	SNP	A	T	T:211 A:9	CDS	+	1045/1827	349/608	missense_variant c.1045A>T p.Ile349Phe	SaBPH2986_chr_00023	walK	Sensor protein kinase WalK
	623419	SNP	C	T	T:129 C:0	CDS	+	503/1077	168/358	missense_variant c.503C>T p.Ala168Val	SaBPH2986_chr_00571		Phosphomevalonate kinase
	945916	SNP	C	T	T:129 C:7	CDS	+	124/1458	42/485	missense_variant c.124C>T p.His42Tyr	SaBPH2986_chr_00937	dltA	D-alanine—poly (phosphoribitol) ligase subunit 1
	1341643	Deletion	CA	C	C:58 CA:0	CDS	+	1028/2010	343/669	frameshift_variant c.1028delA p.Asn343fs	SaBPH2986_chr_01310	mutL	DNA mismatch repair protein MutL
	2281407	Deletion	GT	G	G:23 GT:3									Yes
														6T -> 5T
	2646638	SNP	T	C	C:427 T:18
	2787903	Insertion	T	TC	TC:186 T:10	CDS	-	281/666	94/221	frameshift_variant c.281dupG p.Asp95fs	SaBPH2986_chr_02784	graR_2	Response regulator protein GraR	Yes
														6C -> 7C
	2819887	SNP	G	A	A:139 G:0	CDS	-	1235/1509	412/502	missense_variant c.1235C>T p.Ala412Val	SaBPH2986_chr_02809	gtf1	Glycosyltransferase Gtf1
mutL-N343FS 3	24639	SNP	A	G	G:433 A:52	CDS	+	231/702	77/233	missense_variant c.231A>G p.Ile77Met	SaBPH2986_chr_00022	walR	Transcriptional regulatory protein WalR
	157588	SNP	A	G	G:307 A:0	CDS	+	858/1263	286/420	synonymous_variant c.858A>G p.Ser286Ser	SaBPH2986_chr_00139	wecC	UDP-N-acetyl-D-mannosamine dehydrogenase
	745768	SNP	A	G	G:225 A:15	CDS	+	112/921	38/306	missense_variant c.112A>G p.Lys38Glu	SaBPH2986_chr_00705	lacC_1	Tagatose-6-phosphate kinase
	1004865	SNP	T	C	C:146 T:9
	1341643	Deletion	CA	C	C:83 CA:0	CDS	+	1028/2010	343/669	frameshift_variant c.1028delA p.Asn343fs	SaBPH2986_chr_01310	mutL	DNA mismatch repair protein MutL
	2045552	SNP	T	C	C:125 T:3	CDS	-	491/702	164/233	missense_variant c.491A>G p.His164Arg	SaBPH2986_chr_02026		hypothetical protein
	2113901	SNP	T	C	C:207 T:19	CDS	-	860/1485	287/494	missense_variant c.860A>G p.Gln287Arg	SaBPH2986_chr_02095		hypothetical protein
	2308089	Insertion	T	TA	TA:80 T:0									Yes
														7A -> 8A
	2819473	Deletion	CA	C	C:211 CA:0	CDS	-	147/1359	49/452	frameshift_variant c.147delT p.Phe49fs	SaBPH2986_chr_02808	gtf2	Glycosyltransferase-stabilizing protein Gtf2	Yes
														6A -> 5A
Wild type 1	-	-	-	-	-	-	-	-	-	-	-	-	-	-
Wild type 2	-	-	-	-	-	-	-	-	-	-	-	-	-	-
Wild type 3	-	-	-	-	-	-	-	-	-	-	-	-	-	-
