## Supplementary material for "Simple sequence repeats power *Staphylococcus aureus* adaptation": Supp. Table 6

### Sheet: Sheet1
Gene	CMAS	P	Product	Role	Predicted Pathoadaptation	SSR	Frameshift Mutation	Therapeutic target	Therapeutic type	Publication title	Publication DOI
agrA	9.84595	0.000231455	Accessory gene regulator protein A	Quorum sensing Transcription regulation	Intracellular persistence Biofilm, Antimicrobial resistance, Virulence	(A)7	I238fs	yes	- Vaccine - Probiotic - Bioactive compound	Probiotic for pathogen-specific Staphylococcus aureus decolonisation in Thailand: a phase 2, double-blind, randomised, placebo-controlled trial; VLP-based vaccine induces immune control of Staphylococcus aureus virulence regulation; Dysfunctional accessory gene regulator (agr) as a prognostic factor in invasive Staphylococcus aureus infection: a systematic review and meta-analysis	https://doi.org/10.1016/s2666-5247(22)00322-6; https://doi.org/10.1038/s41598-017-00753-0; https://doi.org/10.1038/s41598-020-77729-0
arlS	5.62127	0.00288472	Sensor histidine kinase protein	Transcription regulation	Virulence Host cell interaction	(T)7	D265fs			Two-Component Systems of S. aureus: Signaling and Sensing Mechanisms	https://doi.org/10.3390/genes13010034
atpA	3.67133	0.00881788	ATP synthase subunit alpha	ATP synthesis	Persisters cells generation	(T)7	S497fs			Inactivation of TCA cycle enhances Staphylococcus aureus persister cell formation in stationary phase	https://doi.org/10.1038/s41598-018-29123-0
capA	7.10065	0.0011855	Capsular biosynthesis protein Cap5A	Capsule	Host cell interaction Immune evasion	(A)7	N17fs	yes	- Vaccine - Monoclonal Antibody	Efficacy of a 4-Antigen Staphylococcus aureus Vaccine in Spinal Surgery: The STaphylococcus aureus suRgical Inpatient Vaccine Efficacy (STRIVE) Randomized Clinical Trial	https://doi.org/10.1093/cid/ciad218; https://clinicaltrials.gov/study/NCT02388165
capC	3.78876	0.00828723	Capsular biosynthesis protein Cap5C	Capsule	Host cell interaction Immune evasion	(A)7	I237fs	yes	- Vaccine - Monoclonal Antibody	Efficacy of a 4-Antigen Staphylococcus aureus Vaccine in Spinal Surgery: The STaphylococcus aureus suRgical Inpatient Vaccine Efficacy (STRIVE) Randomized Clinical Trial	https://doi.org/10.1093/cid/ciad218
crtP	4.492	0.00547025	Phytoene dehydrogenase	Staphyloxanthin production	Host cell interaction	(T)7	N428fs	yes	- Bioactive compound	Antivirulence Strategies for the Treatment of Staphylococcus aureus Infections: A Mini Review	https://doi.org/10.3389/fmicb.2020.632706
eap/map	5.1324	0.00377667	Cell surface protein	Adhesin	Host cell interaction Immune evasion	(T)9	N583fs	yes	- Vaccine	Clonal Distribution and Phase-Variable Expression of a Major Histocompatibility Complex Analogue Protein in Staphylococcus aureus; Antibody response to the extracellular adherence protein (Eap) of Staphylococcus aureus in healthy and infected individuals,; Staphylococcus aureus extracellular adherence protein (Eap) reduces immune cell phenotype in developing but not in established atherosclerotic…	https://doi.org/10.1128/jb.187.8.2917-2919.2005; https://doi.org/10.1111/j.1574-695X.2011.00783.x; https://doi.org/10.1016/j.bbadis.2022.166616; https://doi.org/10.1016/j.vaccine.2018.11.036
essB	3.62933	0.00908886	Secretion system component EssB	Type VII secretion system	Interspecies competition Host cell interaction	(A)7	K444fs	yes	- Vaccine	The type VII secretion system of Staphylococcus aureus secretes a nuclease toxin that targets competitor bacteria; Vaccine composition formulated with a novel TLR7-dependent adjuvant induces high and broad protection against Staphylococcus aureus	https://doi.org/10.1038/nmicrobiol.2016.183; https://doi.org/10.1073/pnas.1424924112; https://clinicaltrials.gov/ct2/show/NCT04420221.
fhuD2	4.31557	0.00610816	Hydroxamate siderophore binding lipoprotein	Iron transport	Immune evasion	(T)7	N25fs	yes	- Vaccine	Staphylococcus aureus FhuD2 is involved in the early phase of staphylococcal dissemination and generates protective immunity in mice; Vaccine composition formulated with a novel TLR7-dependent adjuvant induces high and broad protection against Staphylococcus aureus	https://doi.org/10.1093/infdis/jis463; https://doi.org/10.1073/pnas.1424924112; https://clinicaltrials.gov/ct2/show/NCT04420221.
graX	3.97266	0.0073106	Auxiliary protein GraX	Transcription regulation	Antimicrobial resistance AMP resistance	(A)7	V109fs			Two-Component Systems of S. aureus: Signaling and Sensing Mechanisms	https://doi.org/10.3390/genes13010034
hssR	5.96	0.0024	DNA-binding heme response regulator	Transcription regulation	Host cell interaction	(A)7	K203fs			Two-Component Systems of S. aureus: Signaling and Sensing Mechanisms	https://doi.org/10.3390/genes13010034
icaC	9.18522	0.000366941	Intercellular adhesion protein C	Polysaccharide intercellular adhesin biosynthesis	Biofilm formation Immune evasion	(TTTA)3	L287fs	yes	- Vaccine	Phase Variation of Poly-N-Acetylglucosamine Expression in Staphylococcus aureus; A comprehensive synthetic library of poly-N-acetyl glucosamines enabled vaccine against lethal challenges of Staphylococcus aureus; Broadly protective semi-synthetic glycoconjugate vaccine against pathogens capable of producing poly-β-(1→6)-N-acetyl-d-glucosamine exopolysaccharide; Synthetic β-(1→6)-Linked N-Acetylat…	htps://doi.org/10.1371/journal.ppat.1004292; https://doi.org/10.1038/s41467-024-47457-4; https://doi.org/10.1016/j.ddtec.2020.09.002; https://doi.org/10.1128/iai.01093-09
lytH	5.87263	0.00246133	N-acetylmuramoyl-L-alanine amidase	N-acetylmuramoyl-l-alanine amidase	High level methicillin resistance	(T)7	I4fs			Staphylococcus aureus Clinical Isolate with High-Level Methicillin Resistance with an lytH Mutation Caused by IS1182 Insertion	https://doi.org/10.1128/aac.00395-07
rbf	7.81593	0.000745173	AraC family transcriptional regulator	Transcription regulation	Biofilm formation	(AT)5	I51fs			Rbf Promotes Biofilm Formation by Staphylococcus aureus via Repression of icaR, a Negative Regulator of icaADBC	https://doi.org/10.1128/jb.00913-09
ribA	7.23233	0.00110647	Vitamin B2 biosynthesis protein	Vitamin B2 biosynthesis	Abolish MAIT cells recognition	(T)7	I387fs			MR1 antigen presentation to MAIT cells and other MR1-restricted T cells	https://doi.org/10.1038/s41577-023-00934-1
sarA	5.64487	0.00282827	Accessory regulator A	Transcription regulation	Virulence Host cell interaction	(T)6	R84fs			Regulation of Staphylococcus aureus Virulence	https://doi.org/10.1128/microbiolspec.gpp3-0031-2018
tcaA	4.37522	0.00586542	Teicoplanin resistance associated membrane protein	Cell wall	Antimicrobial resistance Adaptation to bacteremia AMP resistance	(T)7	G390fs			Teicoplanin associated gene tcaA inactivation increases persister cell formation in Staphylococcus aureus; Extensive remodelling of the cell wall during the development of Staphylococcus aureus bacteraemia; tcaA Inactivation Increases Glycopeptide Resistance in Staphylococcus aureus	https://doi.org/10.3389/fmicb.2023.1241995; https://doi.org/10.7554/eLife.87026.3; https://doi.org/10.1128/aac.48.6.1953-1959.2004
