## Supplementary material for "Simple sequence repeats power *Staphylococcus aureus* adaptation": Supp. Table 8

### Sheet: Sheet 1
Metagenome origin	Sample name	Publication title	Publication DOI	Project accession	Project database	Sample accession	S. aureus genome coverage	S. aureus genome mean sequencing depth
cystic fibrosis patient airways – sputum	ERR10814735	The Cystic Fibrosis Upper and Lower Airway Metagenome	10.1128/spectrum.03633-22	PRJEB52317	NCBI	ERR10814735	93.9052	40.7829
cystic fibrosis patient airways – sputum	ERR10814737	The Cystic Fibrosis Upper and Lower Airway Metagenome	10.1128/spectrum.03633-22	PRJEB52317	NCBI	ERR10814737	91.9746	49.9993
cystic fibrosis patient airways – sputum	ERR10814761	The Cystic Fibrosis Upper and Lower Airway Metagenome	10.1128/spectrum.03633-22	PRJEB52317	NCBI	ERR10814761	91.3029	832.948
cystic fibrosis patient airways – sputum	ERR10814783	The Cystic Fibrosis Upper and Lower Airway Metagenome	10.1128/spectrum.03633-22	PRJEB52317	NCBI	ERR10814783	95.4111	23.8811
periprosthetic tissue on blood culture bottles	S10	Shotgun-metagenomics based prediction of antibiotic resistance and virulence determinants in Staphylococcus aureus from periprosthetic tissue on blood culture bottles	10.1038/s41598-021-00383-7	PRJEB43858	NCBI	ERR6389119	89.7685	553.334
periprosthetic tissue on blood culture bottles	S11	Shotgun-metagenomics based prediction of antibiotic resistance and virulence determinants in Staphylococcus aureus from periprosthetic tissue on blood culture bottles	10.1038/s41598-021-00383-7	PRJEB43858	NCBI	ERR6389120	91.3518	395.977
periprosthetic tissue on blood culture bottles	S12	Shotgun-metagenomics based prediction of antibiotic resistance and virulence determinants in Staphylococcus aureus from periprosthetic tissue on blood culture bottles	10.1038/s41598-021-00383-7	PRJEB43858	NCBI	ERR6394674	91.3415	316.036
periprosthetic tissue on blood culture bottles	S13	Shotgun-metagenomics based prediction of antibiotic resistance and virulence determinants in Staphylococcus aureus from periprosthetic tissue on blood culture bottles	10.1038/s41598-021-00383-7	PRJEB43858	NCBI	ERR6394675	90.9211	335.68
periprosthetic tissue on blood culture bottles	S14	Shotgun-metagenomics based prediction of antibiotic resistance and virulence determinants in Staphylococcus aureus from periprosthetic tissue on blood culture bottles	10.1038/s41598-021-00383-7	PRJEB43858	NCBI	ERR6394676	89.7624	852.275
periprosthetic tissue on blood culture bottles	S15	Shotgun-metagenomics based prediction of antibiotic resistance and virulence determinants in Staphylococcus aureus from periprosthetic tissue on blood culture bottles	10.1038/s41598-021-00383-7	PRJEB43858	NCBI	ERR6394677	90.176	840.241
periprosthetic tissue on blood culture bottles	S16	Shotgun-metagenomics based prediction of antibiotic resistance and virulence determinants in Staphylococcus aureus from periprosthetic tissue on blood culture bottles	10.1038/s41598-021-00383-7	PRJEB43858	NCBI	ERR6394678	91.5441	472.863
periprosthetic tissue on blood culture bottles	S17	Shotgun-metagenomics based prediction of antibiotic resistance and virulence determinants in Staphylococcus aureus from periprosthetic tissue on blood culture bottles	10.1038/s41598-021-00383-7	PRJEB43858	NCBI	ERR6394679	89.7985	535.871
periprosthetic tissue on blood culture bottles	S18	Shotgun-metagenomics based prediction of antibiotic resistance and virulence determinants in Staphylococcus aureus from periprosthetic tissue on blood culture bottles	10.1038/s41598-021-00383-7	PRJEB43858	NCBI	ERR6394680	91.5869	551.288
periprosthetic tissue on blood culture bottles	S19	Shotgun-metagenomics based prediction of antibiotic resistance and virulence determinants in Staphylococcus aureus from periprosthetic tissue on blood culture bottles	10.1038/s41598-021-00383-7	PRJEB43858	NCBI	ERR6394681	90.5992	599.874
periprosthetic tissue on blood culture bottles	S1	Shotgun-metagenomics based prediction of antibiotic resistance and virulence determinants in Staphylococcus aureus from periprosthetic tissue on blood culture bottles	10.1038/s41598-021-00383-7	PRJEB43858	NCBI	ERR6389102	91.6853	394.887
periprosthetic tissue on blood culture bottles	S2	Shotgun-metagenomics based prediction of antibiotic resistance and virulence determinants in Staphylococcus aureus from periprosthetic tissue on blood culture bottles	10.1038/s41598-021-00383-7	PRJEB43858	NCBI	ERR6389106	91.5457	313.34
periprosthetic tissue on blood culture bottles	S3	Shotgun-metagenomics based prediction of antibiotic resistance and virulence determinants in Staphylococcus aureus from periprosthetic tissue on blood culture bottles	10.1038/s41598-021-00383-7	PRJEB43858	NCBI	ERR6389107	89.4575	377.567
periprosthetic tissue on blood culture bottles	S4	Shotgun-metagenomics based prediction of antibiotic resistance and virulence determinants in Staphylococcus aureus from periprosthetic tissue on blood culture bottles	10.1038/s41598-021-00383-7	PRJEB43858	NCBI	ERR6389109	91.3022	357.95
periprosthetic tissue on blood culture bottles	S5	Shotgun-metagenomics based prediction of antibiotic resistance and virulence determinants in Staphylococcus aureus from periprosthetic tissue on blood culture bottles	10.1038/s41598-021-00383-7	PRJEB43858	NCBI	ERR6389110	89.5194	389.673
periprosthetic tissue on blood culture bottles	S6	Shotgun-metagenomics based prediction of antibiotic resistance and virulence determinants in Staphylococcus aureus from periprosthetic tissue on blood culture bottles	10.1038/s41598-021-00383-7	PRJEB43858	NCBI	ERR6389112	89.416	312.768
periprosthetic tissue on blood culture bottles	S7	Shotgun-metagenomics based prediction of antibiotic resistance and virulence determinants in Staphylococcus aureus from periprosthetic tissue on blood culture bottles	10.1038/s41598-021-00383-7	PRJEB43858	NCBI	ERR6389113	92.672	46.8198
periprosthetic tissue on blood culture bottles	S8	Shotgun-metagenomics based prediction of antibiotic resistance and virulence determinants in Staphylococcus aureus from periprosthetic tissue on blood culture bottles	10.1038/s41598-021-00383-7	PRJEB43858	NCBI	ERR6389115	92.225	370.604
periprosthetic tissue on blood culture bottles	S9	Shotgun-metagenomics based prediction of antibiotic resistance and virulence determinants in Staphylococcus aureus from periprosthetic tissue on blood culture bottles	10.1038/s41598-021-00383-7	PRJEB43858	NCBI	ERR6389117	92.6816	42.8859
nasal swab	CRR527898	Integrated large-scale metagenome assembly and multi-kingdom network analyses identifcdy sex differences in the human nasal microbiome	10.1186/s13059-024-03389-2	PRJCA009372	NGDC	CRR527898	92.2212	29.2696
nasal swab	CRR527930	Integrated large-scale metagenome assembly and multi-kingdom network analyses identifcdy sex differences in the human nasal microbiome	10.1186/s13059-024-03389-2	PRJCA009372	NGDC	CRR527930	92.1269	21.8616
nasal swab	CRR528107	Integrated large-scale metagenome assembly and multi-kingdom network analyses identifcdy sex differences in the human nasal microbiome	10.1186/s13059-024-03389-2	PRJCA009372	NGDC	CRR528107	90.5491	34.5903
nasal swab	CRR528719	Integrated large-scale metagenome assembly and multi-kingdom network analyses identifcdy sex differences in the human nasal microbiome	10.1186/s13059-024-03389-2	PRJCA009372	NGDC	CRR528719	92.4021	52.3234
nasal swab	CRR528922	Integrated large-scale metagenome assembly and multi-kingdom network analyses identifcdy sex differences in the human nasal microbiome	10.1186/s13059-024-03389-2	PRJCA009372	NGDC	CRR528922	93.6482	22.1423
nasal swab	CRR529175	Integrated large-scale metagenome assembly and multi-kingdom network analyses identifcdy sex differences in the human nasal microbiome	10.1186/s13059-024-03389-2	PRJCA009372	NGDC	CRR529175	89.4703	20.7823
