## Supplementary material for "Simple sequence repeats power *Staphylococcus aureus* adaptation": Supp. Table 10

### Sheet: Primers
Primer Name	Primer Sequence	Description
SSR mutants
pIMAY-Z_F	GGTACCCAGCTTTTGTTCCCTTTAGTGAGG	Amplification of pIMAY-Z cloning vector
pIMAY-Z_R	GAGCTCCAATTCGCCCTATAGTGAGTCG	Amplification of pIMAY-Z cloning vector
pIMAY-Z_MCS_F	AATACCTGTGACGGAAGATCACTTCG	Amplification of pIMAY-Z multiple cloning site (MCS)
pIMAY-Z_MCS_R	TACATGTCAAGAATAAACTGCCAAAGC	Amplification of pIMAY-Z multiple cloning site (MCS)
pIMAY-Z_mutL_R	CGACTCACTATAGGGCGAATTGGAGCTCTGCTGGTCAATCATGTACATGCC	Primer used to create mutL-N343fs SSR mutant (A)8; amplicon 1
mutL-FS_F	GAATGTAATACTTTATTTTTTTTGGCACATAATCCAAG	Primer used to create mutL-N343fs SSR mutant (A)8; amplicon 1
mutL-FS_R	CTTGGATTATGTGCCAAAAAAAATAAAGTATTACATTC	Primer used to create mutL-N343fs SSR mutant (A)8; amplicon 2
pIMAY-Z_mutL_F	CCTCACTAAAGGGAACAAAAGCTGGGTACCGGCAATGAGCCATCCGGAC	Primer used to create mutL-N343fs SSR mutant (A)8; amplicon 2
pIMAY-Z_hsdR_F	CCTCACTAAAGGGAACAAAAGCTGGGTACCTGTGCCGACACCACACATGG	Primer used to create hsdR-M900fs SSR mutant (A)6; amplicon 1
hsdR-FS_R	AATCACCAATCATTTTTTAAGGTGATGTG	Primer used to create hsdR-M900fs SSR mutant (A)6; amplicon 1
hsdR_FS_F	CACATCACCTTAAAAAATGATTGGTGATT	Primer used to create hsdR-M900fs SSR mutant (A)6; amplicon 2
pIMAY-Z_hsdR_R	CGACTCACTATAGGGCGAATTGGAGCTCCAACGCCTTTGCCGTTTAAC	Primer used to create hsdR-M900fs SSR mutant (A)6; amplicon 2
pIMAY-Z_menF_F	CCTCACTAAAGGGAACAAAAGCTGGGTACCGACGAAGAAAGAAGTGAAATGG	Primer used to create menF-N186fs SSR mutant (A)6; amplicon 1
menF-FS_R	GAATATATAACTGTTTTTTCTTTAGAATATGC	Primer used to create menF-N186fs SSR mutant (A)6; amplicon 1
menF-FS_F	GCATATTCTAAAGAAAAAACAGTTATATATTC	Primer used to create menF-N186fs SSR mutant (A)6; amplicon 2
pIMAY-Z_menF_R	CGACTCACTATAGGGCGAATTGGAGCTCGTTGAGCGTGATCCCGG	Primer used to create menF-N186fs SSR mutant (A)6; amplicon 2
ermC SSR reporters
pIMAY-Z_NRS384int_ermC_F	CCCTTGTGGCGCTTTAGTTTTTATAACATAAAATCGTCTACAAATAG	Primers used to create strain NRS384::ermC; chromosomal insertion of ermC(2) genes from S. aureus strain S41834BN28 conferring azithromycin resistance (doi: 10.1093/jac/dkz341)
pIMAY-Z_NRS384int_ermC_R	CCGACCGGAGGCTTTTGACTTGCAGTTTATGCATCCCTTAAC	Primers used to create strain NRS384::ermC; chromosomal insertion of ermC(2) genes from S. aureus strain S41834BN28 conferring azithromycin resistance (doi: 10.1093/jac/dkz341)
ermC_cont9-8_F	CTTATCAGATTAAATAGAAAAAAAAAGTAGAATATCACACAAAG	Primer used to create NRS384::ermC-(A)9→8 from strain NRS384::ermC
ermC_cont9-8_R	CTTTGTGTGATATTCTACTTTTTTTTTCTATTTAATCTGATAAG	Primer used to create NRS384::ermC-(A)9→8 from strain NRS384::ermC
ermC_cont8-7_F	CTTATCAGATTAAATAGAAAAAAAATCAAGAATATCACACAAAG	Primer used to create NRS384::ermC-(A)8→7 from strain NRS384::ermC
ermC_cont8-7_R	CTTTGTGTGATATTCTTGATTTTTTTTCTATTTAATCTGATAAG	Primer used to create NRS384::ermC-(A)8→7 from strain NRS384::ermC
ermC_cont7-6_F	CTTATCAGATTAAATAGAAAAAAACTCAAGAATATCACACAAAG	Primer used to create NRS384::ermC-(A)7→6 from strain NRS384::ermC
ermC_cont7-6_R	CTTTGTGTGATATTCTTGAGTTTTTTTCTATTTAATCTGATAAG	Primer used to create NRS384::ermC-(A)7→6 from strain NRS384::ermC
ermC_cont6-5_F	CTTATCAGATTAAATAGGAAAAAAGTCAAGAATATCACACAAAG	Primer used to create NRS384::ermC-(A)6→5 from strain NRS384::ermC
ermC_cont6-5_R	CTTTGTGTGATATTCTTGACTTTTTTCCTATTTAATCTGATAAG	Primer used to create NRS384::ermC-(A)6→5 from strain NRS384::ermC
ermC_exp5-6_F	CTTATCAGATTAAATAGGAAAAATCAAGAATATCACACAAAG	Primer used to create NRS384::ermC-(A)5→6 from strain NRS384::ermC
ermC_exp5-6_R	CTTTGTGTGATATTCTTGATTTTTCCTATTTAATCTGATAAG	Primer used to create NRS384::ermC-(A)5→6 from strain NRS384::ermC
ermC_exp6-7_F	CTTATCAGATTAAATAGAAAAAATCAAGAATATCACACAAAG	Primer used to create NRS384::ermC-(A)6→7from strain NRS384::ermC
ermC_exp6-7_R	CTTTGTGTGATATTCTTGATTTTTTCTATTTAATCTGATAAG	Primer used to create NRS384::ermC-(A)6→7 from strain NRS384::ermC
ermC_exp7-8_F	CTTATCAGATTAAATAGAAAAAAAGTAGAATATCACACAAAG	Primer used to create NRS384::ermC-(A)7→8 from strain NRS384::ermC
ermC_exp7-8_R	CTTTGTGTGATATTCTACTTTTTTTCTATTTAATCTGATAAG	Primer used to create NRS384::ermC-(A)7→8 from strain NRS384::ermC
mutL-lacZ SSR reporter
pIM_mutL_SSR_F	CCTCACTAAAGGGAACAAAAGCTGGGTACCCCAAAGAAGAATAAAGTATTACATTCATTCG	Primer used to create BPH2986-mutL-lacZ-N343fs-(A)9; amplicon 1
linker_mutL_R	TGAACCTGATCCTGAACCTCCACCTCCCACACGCTTAAATAATTTTTCTAATTCGTA	Primer used to create BPH2986-mutL-lacZ-N343fs-(A)9; amplicon 1
linker_lacZ_F	GGAGGTGGAGGTTCAGGATCAGGTTCAGAAGTTACTGACGTAAGATTACG	Primer used to create BPH2986-mutL-lacZ-N343fs-(A)9; amplicon 2
lacZ_R	TTATTTTTGACACCAGACCAACTGGTAATG	Primer used to create BPH2986-mutL-lacZ-N343fs-(A)9; amplicon 2
lacZ_DSmutL_F	CATTACCAGTTGGTCTGGTGTCAAAAATAAAGAGGATGAATCAAGTGAATAACAAC	Primer used to create BPH2986-mutL-lacZ-N343fs-(A)9; amplicon 3
PIM_DSmutL_R	CGACTCACTATAGGGCGAATTGGAGCTCCTACACTAGCAGTTTGGCTCGT	Primer used to create BPH2986-mutL-lacZ-N343fs-(A)9; amplicon 3
Sanger_mutL_SSR_F	ACACTCTTAACAATAGGTAGG	Primer used for Sanger sequencing of mutL (A)9 SSR region
Sanger_mutL_SSR_R	TCTTCCATAAATGGCTTACTG	Primer used for Sanger sequencing of mutL (A)9 SSR region
RM-seq
ermC_rmseq_R	GTCTCGTGGGCTCGGAGATGTGTATAAGAGACAGCTTTGTTAACCCATTTCATAACG	RM-seq primers; nested primer for exponential amplification of the SSR region of ermC
ermC_rmseq_F	TCGTCGGCAGCGTCAGATGTGTATAAGAGACAGNNNNNNNNNNNNNNNNGGTTCCAAGAGAATATTTTCATCC	RM-seq primers; linear amplification of the SSR region of ermC
mutL_rmseq_R	GTCTCGTGGGCTCGGAGATGTGTATAAGAGACAGGTGTTTTGTCTTTGTTCAAATTCG	RM-seq primers; nested primer for exponential amplification of the SSR region of mutL
mutL_rmseq_F	TCGTCGGCAGCGTCAGATGTGTATAAGAGACAGNNNNNNNNNNNNNNNNGATTGTGAGCAAAATACAAGAAGC	RM-seq primers; linear amplification of the SSR region of mutL
