## Supplementary material for "Simple sequence repeats power *Staphylococcus aureus* adaptation": Supp. Table 11

### Sheet: Strains
Name	Description
BPH2986	S. aureus BPH2986 (ST8 USA300)
NRS384	S. aureus NRS384 (ST8 USA300)
JE2	S. aureus JE2 (ST8 USA300)
NE1532	S. aureus NE1532 strain (Tn present in agrA gene) from the Nebraska Transposon Mutant Library (NTML)
NE1578 SCV	S. aureus NE1578 strain (Tn present in menF gene) from the Nebraska Transposon Mutant Library (NTML); SCV
BPH2986-mutL-N343fs	S. aureus BPH2986; SSR (A)9 to(A)8 mutation in mutL causing a frameshift mutation at N343
BPH2986-hsdR-M239fs	S. aureus BPH2986; SSR (A)7 to (A)6 mutation in hsdR causing a frameshift mutation at M900
BPH2986-menF-N186fs-(A)6	S. aureus BPH2986; SSR (A)7 to (A)6 mutation in menF causing a frameshift mutation at N186; SCV
BPH2986-menF-N186fs-(A)6→7	S. aureus BPH2986-menF-N186fs-(A)6 with reversion of SSR (A)6 to (A)7 (wild type menF allele); NCV
NRS384::ermC	S. aureus NRS384 strain; insertion of ermC wild type
NRS384::ermC-(A)9→8	S. aureus NRS384 strain; ermC SSR reporter to measure (A)9 to (A)8 contraction
NRS384::ermC-(A)8→7	S. aureus NRS384 strain; ermC SSR reporter to measure (A)8 to (A)7 contraction
NRS384::ermC-(A)7→6	S. aureus NRS384 strain; ermC SSR reporter to measure (A)7 to (A)6 contraction
NRS384::ermC-(A)6→5	S. aureus NRS384 strain; ermC SSR reporter to measure (A)6 to (A)5 contraction
NRS384::ermC-(A)5→6	S. aureus NRS384 strain; ermC SSR reporter to measure (A)5 to (A)6 expansion
NRS384::ermC-(A)6→7	S. aureus NRS384 strain; ermC SSR reporter to measure (A)6 to (A)7 expansion
NRS384::ermC-(A)7→8	S. aureus NRS384 strain; ermC SSR reporter to measure (A)7 to (A)8 expansion
NRS384-mutL-N343fs	S. aureus NRS384; SSR (A)9 to(A)8 mutation in mutL causing a frameshift mutation at N343
NRS384-mutL-N343fs, ermC-(A)9→8	S. aureus NRS384; ermC SSR reporter to measure (A)9 to (A)8 contraction; SSR (A)9 to (A)8 mutation in mutL causing a frameshift mutation at N343
NRS384-mutL-N343fs ermC-(A)8→7	S. aureus NRS384; ermC SSR reporter to measure (A)8 to (A)7 contraction; SSR (A)9 to (A)8 mutation in mutL causing a frameshift mutation at N343
NRS384-mutL-N343fs ermC-(A)7→8	S. aureus NRS384; ermC SSR reporter to measure (A)7 to (A)8 expansion; SSR (A)9 to (A)8 mutation in mutL causing a frameshift mutation at N343
BPH2986-mutL-lacZ-(A)9	S. aureus BPH2986; wild type mutL (SSR (A)9) fused to lacZ gene
BPH2986-mutL-lacZ-N343fs-(A)8	S. aureus BPH2986; SSR (A)9 to (A)8 mutation in mutL fused to lacZ gene
BPH2986-mutL-lacZ-N343fs-(A)10	S. aureus BPH2986; SSR (A)9 to (A)10 mutation in mutL fused to lacZ gene
